# Updated Transposable Element Libraries for *Drosophila melanogaster* in Dfam 4.0

**DOI:** 10.64898/2026.09.13.751287

**Authors:** Clément Goubert, Anthony Gray, Robert Hubley, Travis J. Wheeler, Arian A. F. Smit

## Abstract

*Drosophila melanogaster* repeatome, comprising roughly 20% of the genome, is characterized by a large fraction of active TE families counterbalanced by efficient purifying selection. Consequently, many TE families persist at low copy numbers and are frequently population specific. Hybridization and horizontal transfer provide new families, which can spread through natural populations within decades. These dynamics, together with years of independent curation efforts, left the *D. melanogaster* mobilome distributed across several, partly redundant, libraries. Prompted by submissions of population-specific data, we undertook a complete overhaul of the *D. melanogaster* TE libraries, begun in Dfam 3.9 and finalized in Dfam 4.0. We cross-referenced the new submissions against Repbase, FlyBase, the Berkeley Drosophila Genome Project, and our own Dfam 3.8 to resolve redundancy and reconcile names, then rebuilt or newly constructed the seed alignment for most families. Seeds came from four sources: the dm6 reference itself, which supported the majority of models; insertions >100 bp from 13 samples of a recently published *D. melanogaster* pangenome; the genomes of other members of the *D. melanogaster* subgroup, which supplied copies for older families too degraded in dm6 alone; and diverged matches recovered during iterative curation, which resolved into subfamilies and previously undescribed relatives. Rebuilding the seeds corrected consensus sequences that were truncated, chimeric, or skewed by co-duplicated fragments, and lowered the mean Kimura divergence of annotated copies from their consensus. The revision also added families with no prior Dfam representation, including the DNA P-element (absent from dm6) and a collection of novel families that have recently invaded natural populations. Following manual curation, the new library contains 398 models, up from 226 in Dfam 3.8, and annotates an additional 1.5% of the dm6 reference.
