## Supplementary Table 1 for "Updated Transposable Element Libraries for *Drosophila melanogaster* in Dfam 4.0"

### Sheet: Sheet1
Table S1. Artefacts or legacy non-repetitive entries from Repbase accidentally still in Dfam 4.0 and slated for removal in the next database update.
Accession	Name	Classification	Clades	Description	Length	hits	dm6 masked (bp)	dm6 masked (pct)
DF000001527	XDMR_DM	Unknown	Drosophila	D. melanogaster dispersed middle repetitive DNA sequence.	360	673	93229	0.0007
DF000001534	ALA_DM	Unknown	Drosophila	D. melanogaster ALA-D DNA repeat region.	52	1	52	0
DF000001535	ARS406_DM	Unknown	Drosophila	D. melanogaster autonomous replication sequence (ars)	353	10	779	0
DF000001580	DMRPR	Unknown	Drosophila	Drosophila repeat from 68C glue gene cluster.	285	7	1555	0
DF000001596	FTZ_DM	Unknown	Drosophila	Drosophila melanogaster inverted repeat in ftz gene.	72	1	72	0
DF000001597	FUSHI_DM	Unknown	Drosophila	D. melanogaster fushi tarazu gene upstream region imperfect repeat.	153	1	293	0
DF000001423	LmeSINE1c	L2-end	Metazoa	Coelacanth DeuSINE element	121	0	0	0
